# Assessing the accuracy of octanol-water partition coefficient predictions in the SAMPL6 Part II log *P* Challenge

**DOI:** 10.1101/2020.01.20.913178

**Authors:** Mehtap Işık, Teresa Danielle Bergazin, Thomas Fox, Andrea Rizzi, John D. Chodera, David L. Mobley

**Author notes:** **For correspondence:** (MI). These authors contributed equally to this work (Mehtap Işık, Teresa Danielle Bergazin).

## Abstract

The SAMPL Challenges aim to focus the biomolecular and physical modeling community on issues that limit the accuracy of predictive modeling of protein-ligand binding for rational drug design. In the SAMPL5 log *D* Challenge, designed to benchmark the accuracy of methods for predicting drug-like small molecule transfer free energies from aqueous to nonpolar phases, participants found it difficult to make accurate predictions due to the complexity of protonation state issues. In the SAMPL6 log *P* Challenge, we asked participants to make blind predictions of the octanol-water partition coefficients of neutral species of 11 compounds and assessed how well these methods performed absent the complication of protonation state effects. This challenge builds on the SAMPL6 p*K*_a_ Challenge, which asked participants to predict p*K*_a_ values of a superset of the compounds considered in this log *P* challenge. Blind prediction sets of 91 prediction methods were collected from 27 research groups, spanning a variety of quantum mechanics (QM) or molecular mechanics (MM)-based physical methods, knowledge-based empirical methods, and mixed approaches. There was a 50% increase in the number of participating groups and a 20% increase in the number of submissions compared to the SAMPL5 log *D* Challenge. Overall, the accuracy of octanol-water log *P* predictions in SAMPL6 Challenge was higher than cyclohexane-water log *D* predictions in SAMPL5, likely because modeling only the neutral species was necessary for log *P* and several categories of method benefited from the vast amounts of experimental octanol-water log *P* data. There were many highly accurate methods: 10 diverse methods achieved RMSE less than 0.5 log *P* units. These included QM-based methods, empirical methods, and mixed methods with physical modeling supported with empirical corrections. A comparison of physical modeling methods showed that QM-based methods outperformed MM-based methods. The average RMSE of the most accurate five MM-based, QM-based, empirical, and mixed approach methods based on RMSE were 0.92±0.13, 0.48±0.06, 0.47±0.05, and 0.50±0.06, respectively.
