## Supplementary material for "Assessing the accuracy of octanol-water partition coefficient predictions in the SAMPL6 Part II log *P* Challenge": SAMPL6-supplementary-documents.tar.gz: extra-chemical-identifiers-table.csv

Extra Molecule ID	Isomeric SMILES	InChI
34Dichlorophenol	c1cc(c(cc1O)Cl)Cl	InChI=1S/C6H4Cl2O/c7-5-2-1-4(9)3-6(5)8/h1-3,9H
35Dichlorophenol	c1c(cc(cc1Cl)Cl)O	InChI=1S/C6H4Cl2O/c7-4-1-5(8)3-6(9)2-4/h1-3,9H
3Bromoquinoline	c1ccc2c(c1)cc(cn2)Br	InChI=1S/C9H6BrN/c10-8-5-7-3-1-2-4-9(7)11-6-8/h1-6H
3Chlorophenol	c1cc(cc(c1)Cl)O	InChI=1S/C6H5ClO/c7-5-2-1-3-6(8)4-5/h1-4,8H
4Butoxyphenol	CCCCOc1ccc(cc1)O	InChI=1S/C10H14O2/c1-2-3-8-12-10-6-4-9(11)5-7-10/h4-7,11H,2-3,8H2,1H3
4Chlorophenol	c1cc(ccc1O)Cl	InChI=1S/C6H5ClO/c7-5-1-3-6(8)4-2-5/h1-4,8H
4Ethoxyphenol	CCOc1ccc(cc1)O	InChI=1S/C8H10O2/c1-2-10-8-5-3-7(9)4-6-8/h3-6,9H,2H2,1H3
4lodophenol	c1cc(ccc1O)I	InChI=1S/C6H5IO/c7-5-1-3-6(8)4-2-5/h1-4,8H
4Methoxyphenol	COc1ccc(cc1)O	InChI=1S/C7H8O2/c1-9-7-4-2-6(8)3-5-7/h2-5,8H,1H3
4Pentoxyphenol	CCCCCOc1ccc(cc1)O	InChI=1S/C11H16O2/c1-2-3-4-9-13-11-7-5-10(12)6-8-11/h5-8,12H,2-4,9H2,1H3
4Propoxyphenol	CCCOc1ccc(cc1)O	InChI=1S/C9H12O2/c1-2-7-11-9-5-3-8(10)4-6-9/h3-6,10H,2,7H2,1H3
Acebutolol	CCCC(=O)Nc1ccc(c(c1)C(=O)C)OCC(CNC(C)C)O	InChI=1S/C18H28N2O4/c1-5-6-18(23)20-14-7-8-17(16(9-14)13(4)21)24-11-15(22)10-19-12(2)3/h7-9,12,15,19,22H,5-6,10-1
Amylobarbitone	CCC1(C(=O)NC(=O)NC1=O)CCC(C)C	InChI=1S/C11H18N2O3/c1-4-11(6-5-7(2)3)8(14)12-10(16)13-9(11)15/h7H,4-6H2,1-3H3,(H2,12,13,14,15,16)
Benzoicacid	c1ccc(cc1)C(=O)O	InChI=1S/C7H6O2/c8-7(9)6-4-2-1-3-5-6/h1-5H,(H,8,9)
Butobarbitone	CCCCC1(C(=O)NC(=O)NC1=O)CC	InChI=1S/C10H16N2O3/c1-3-5-6-10(4-2)7(13)11-9(15)12-8(10)14/h3-6H2,1-2H3,(H2,11,12,13,14,15)
Celiprolol	CCN(CC)C(=O)Nc1ccc(c(c1)C(=O)C)OCC(CNC(C)(C)C)O	InChI=1S/C20H33N3O4/c1-7-23(8-2)19(26)22-15-9-10-18(17(11-15)14(3)24)27-13-16(25)12-21-20(4,5)6/h9-11,16,21,25H,7-8,12-13H2,1-6H3,(H,22,26)
Chlorpromazine	CN(C)CCCN1c2ccccc2Sc3c1cc(cc3)Cl	InChI=1S/C17H19ClN2S/c1-19(2)10-5-11-20-14-6-3-4-7-16(14)21-17-9-8-13(18)12-15(17)20/h3-4,6-9,12H,5,10-11H2,1-2H3
Ketoprofen	CC(c1cccc(c1)C(=O)c2ccccc2)C(=O)O	InChI=1S/C16H14O3/c1-11(16(18)19)13-8-5-9-14(10-13)15(17)12-6-3-2-4-7-12/h2-11H,1H3,(H,18,19)
NMethylaniline	CNc1ccccc1	InChI=1S/C7H9N/c1-8-7-5-3-2-4-6-7/h2-6,8H,1H3
Pentobarbitone	CCCC(C)C1(C(=O)NC(=O)NC1=O)CC	InChI=1S/C11H18N2O3/c1-4-6-7(3)11(5-2)8(14)12-10(16)13-9(11)15/h7H,4-6H2,1-3H3,(H2,12,13,14,15,16)
Pericyazine	c1ccc2c(c1)N(c3cc(ccc3S2)C#N)CCCN4CCC(CC4)O	InChI=1S/C21H23N3OS/c22-15-16-6-7-21-19(14-16)24(18-4-1-2-5-20(18)26-21)11-3-10-23-12-8-17(25)9-13-23/h1-2,4-7,14,17,25H,3,8-13H2
Phenobarbitone	CCC1(C(=O)NC(=O)NC1=O)c2ccccc2	InChI=1S/C12H12N2O3/c1-2-12(8-6-4-3-5-7-8)9(15)13-11(17)14-10(12)16/h3-7H,2H2,1H3,(H2,13,14,15,16,17)
Phenol	c1ccc(cc1)O	InChI=1S/C6H6O/c7-6-4-2-1-3-5-6/h1-5,7H
Quinalbarbitone	CCCC(C)C1(C(=O)NC(=O)NC1=O)CC=C	InChI=1S/C12H18N2O3/c1-4-6-8(3)12(7-5-2)9(15)13-11(17)14-10(12)16/h5,8H,2,4,6-7H2,1,3H3,(H2,13,14,15,16,17)
Quinoline	c1ccc2c(c1)cccn2	InChI=1S/C9H7N/c1-2-6-9-8(4-1)5-3-7-10-9/h1-7H
rPropranolol	CC(C)NCC(COc1cccc2c1cccc2)O	InChI=1S/C16H21NO2/c1-12(2)17-10-14(18)11-19-16-9-5-7-13-6-3-4-8-15(13)16/h3-9,12,14,17-18H,10-11H2,1-2H3
Sulfamethazine	Cc1cc(nc(n1)NS(=O)(=O)c2ccc(cc2)N)C	InChI=1S/C12H14N4O2S/c1-8-7-9(2)15-12(14-8)16-19(17,18)11-5-3-10(13)4-6-11/h3-7H,13H2,1-2H3,(H,14,15,16)
