## Supplementary material for "Assessing the accuracy of octanol-water partition coefficient predictions in the SAMPL6 Part II log *P* Challenge": SAMPL6-supplementary-documents.tar.gz: SI-table-MM-method-details.csv

receipt_id	name	force_field	water_model	octanol_phase	RMSE	RMSE_lower_bound	RMSE_upper_bound	kendall_tau	kendall_tau_lower_bound	kendall_tau_upper_bound
nh6c0	Molecular-Dynamics-Expanded-Ensembles	AMBER/OPLS like force field with manually adjusted parameters	modified Toukan-Rahman	wet	0.74	0.56	0.93	0.49	0.02	0.87
ujsgv	Alchemical-CGenFF	CGenFF	TIP3P	wet	0.82	0.56	1.06	0.35	-0.14	0.79
2mi5w	Alchemical-CGenFF	CGenFF	TIP3P	wet	0.95	0.64	1.24	0.24	-0.22	0.71
y0xxd	FS-GM (Fast switching Growth Method)	CGenFF	OPC3	dry	1.04	0.42	1.50	0.42	-0.14	0.91
2ggir	FS-AGM (Fast switching Annihilation/Growth Method)	CGenFF	OPC3	dry	1.04	0.84	1.24	0.49	-0.02	0.92
3wvyh	Alchemical-CGenFF	CGenFF	TIP3P	dry	1.13	0.48	1.75	0.55	0.11	0.95
25s67	FS-AGM (Fast switching Annihilation/Growth Method)	OPLS-AA	OPC3	dry	1.21	0.84	1.54	0.45	-0.14	0.88
v2q0t	InterX_GAFF_WET_OCTANOL	GAFF	TIP3P	wet	1.31	0.94	1.65	0.64	0.14	1.00
ggm6n	FS-GM (Fast switching Growth Method)	OPLS-AA	OPC3	dry	1.32	0.95	1.64	0.53	0.08	0.87
jjd0b	MD/S-MBIS-GAFF-TIP3P/MBAR/	GAFF (parameters refined w.r.t to QM	TIP3P	dry	1.35	0.89	1.74	0.53	0.02	0.91
sqosi	MD-AMBER-dryoct	GAFF	TIP3P	dry	1.69	1.14	2.18	0.45	-0.06	0.84
ke5gu	MD/S-MBIS-GAFF-SPCE/MBAR/	GAFF (parameters refined w.r.t to QM	SPCE	dry	1.82	1.31	2.25	0.53	-0.02	0.91
mwuua	MD-LigParGen-wetoct	OPLS-AA	TIP4P	wet	1.83	1.48	2.12	0.48	0.02	0.84
fyx45	LogP-prediction-Drude-FEP-HuangLab	Drude	unknown	unknown	1.85	0.63	2.70	0.67	0.14	1.00
6nmtt	MD-AMBER-wetoct	GAFF	TIP3P	wet	1.87	1.33	2.45	0.60	0.06	1.00
eufcy	MD-LigParGen-dryoct	OPLS-AA	TIP4P	dry	1.99	1.62	2.33	0.66	0.21	0.96
tzzb5	Alchemical-CGenFF	CGenFF (parameters refined w.r.t to QM)	TIP3P	wet	2.12	1.55	2.57	-0.20	-0.63	0.29
3oqhx	MD-CHARMM-dryoct	CGenFF	TIP3P	dry	2.14	1.24	2.86	0.00	-0.50	0.51
bzeez	FS-AGM (Fast switching Annihilation/Growth Method)	GAFF2	OPC3	dry	2.20	1.83	2.51	0.53	0.00	0.91
5svjv	FS-GM (Fast switching Growth Method)	GAFF2	OPC3	dry	2.26	1.84	2.66	0.44	-0.15	0.92
odex0	InterX_ARROW_2017_PIMD_SOLVENT2_WET_OCTANOL	ARROW FF	PIMD	wet	2.29	1.63	2.82	-0.09	-0.61	0.50
padym	InterX_ARROW_2017_PIMD_WET_OCTANOL	ARROW FF	PIMD	wet	2.29	1.63	2.81	-0.13	-0.69	0.48
pnc4j	LogP-prediction-Drude-Umbrella-HuangLab	Drude	unknown	unknown	2.29	1.68	2.88	0.20	-0.37	0.70
REF02	YANK-GAFF-tip3p-wet-oct	GAFF	TIP3P	wet	2.29	1.07	3.53	0.53	0.06	0.92
REF05	YANK-SMIRNOFF-tip3p-wet-oct	SMIRNOFF	TIP3P	wet	2.31	1.20	3.47	0.45	-0.04	0.85
REF08	YANK-SMIRNOFF-tip3p-dry-oct	SMIRNOFF	TIP3P	dry	2.34	1.04	3.65	0.42	-0.04	0.75
REF07	YANK-GAFF-tip3p-dry-oct	GAFF	TIP3P	dry	2.38	1.03	3.73	0.53	0.09	0.88
fcspk	ARROW_2017_PIMD_SOLVENT2	ARROW FF	ARROW FF	dry	2.40	1.72	2.95	-0.16	-0.65	0.40
6cm6a	ARROW_2017_PIMD	ARROW FF	ARROW FF	dry	2.41	1.75	2.93	-0.27	-0.72	0.29
623c0	MD-OPLSAA-wetoct	OPLS-AA	TIP4P	wet	2.67	2.13	3.20	0.38	-0.14	0.84
4nfzz	MD/S-HI-GAFF-TIP3P/MBAR/	GAFF (parameters refined w.r.t to QM)	TIP3P	dry	2.67	1.98	3.35	0.42	-0.13	0.88
eg52i	ARROW_2017	ARROW FF	ARROW FF	dry	2.86	2.01	3.56	-0.16	-0.59	0.35
cp8kv	MD-OPLSAA-dryoct	OPLS-AA	TIP4P	dry	2.88	2.31	3.60	0.59	0.11	1.00
5585v	Alchemical-CGenFF	CGenFF (parameters refined w.r.t to QM)	TIP3P	wet	2.88	2.02	3.67	-0.20	-0.76	0.32
REF04	YANK-SMIRNOFF-TIP3P-FB-wet-oct	SMIRNOFF	TIP3P-FB	wet	3.22	2.04	4.48	0.42	-0.08	0.84
hf4wj	MD/S-HI-GAFF-SPCE/MBAR/	GAFF (parameters refined w.r.t to QM)	SPCE	dry	3.28	2.49	4.11	0.38	-0.16	0.84
REF01	YANK-GAFF-TIP3P-FB-wet-oct	GAFF	TIP3P-FB	wet	3.33	2.08	4.72	0.49	0.08	0.83
REF06	YANK-SMIRNOFF-OPC-wet-oct	SMIRNOFF	OPC	wet	3.64	2.37	4.97	0.31	-0.14	0.72
REF03	YANK-GAFF-opc-wet-oct	GAFF	OPC	wet	4.01	2.74	5.34	0.42	-0.06	0.79
