## Supplementary material for "Assessing the accuracy of octanol-water partition coefficient predictions in the SAMPL6 Part II log *P* Challenge": SAMPL6-supplementary-documents.tar.gz: statistics.csv

ID	name	category	reassigned_category	type	RMSE	RMSE_lower_bound	RMSE_upper_bound	MAE	MAE_lower_bound	MAE_upper_bound	ME	ME_lower_bound	ME_upper_bound	R2	R2_lower_bound	R2_upper_bound	m	m_lower_bound	m_upper_bound	kendall_tau	kendall_tau_lower_bound	kendall_tau_upper_bound	ES	ES_lower_bound	ES_upper_bound
hmz0n	cosmotherm_FINE19	Physical	Physical (QM)	Standard	0.3844476557348217	0.22827415733957035	0.5481622188566247	0.30909090909090914	0.1918181818181819	0.4581818181818181	-0.16727272727272724	-0.3772727272727273	0.029090909090909056	0.7673011769252525	0.3449253970896234	0.9392654669298757	0.935799511129796	0.5883356201450806	1.152212471209294	0.6363636363636364	0.16	0.96078431372549	1.1543668757008183	0.9087032960947992	1.335686697952573
gmoq5	Global XGBoost-Based QSPR LogP Predictor	Empirical	Empirical	Standard	0.3922313788383773	0.2787635035457313	0.4852084837750396	0.3427272727272729	0.23090909090909104	0.45818181818181825	0.011818181818181728	-0.21363636363636393	0.24727272727272734	0.7405899982653635	0.38536216427236325	0.9222578561784542	0.993786809433632	0.6637126234609662	1.3330602184313978	0.587180674734059	0.10314212462587934	0.8823529411764705	0.6941871893904787	0.38116200838905273	1.0221077840995614
3vqbi	cosmoquick_TZVP18+ML	Mixed	Mixed	Standard	0.40913434112881447	0.28247284664354744	0.5258240286359203	0.35545454545454547	0.2372727272727272	0.4763636363636365	-0.07909090909090916	-0.300909090909091	0.16818181818181807	0.6602947395349474	0.2669887444424705	0.92506839157987	0.7835093737327137	0.500945888935764	1.099414847161572	0.5636363636363636	0.12	0.911111111111111	1.0621980425543698	0.8445256585960105	1.2380635962180049
sq07q	Local XGBoost-Based QSPR LogP Predictor	Empirical	Empirical	Standard	0.46537375008988985	0.3325794505213616	0.5765571800074836	0.4081818181818182	0.27727272727272734	0.5409090909090909	0.028181818181818145	-0.24000000000000002	0.31	0.6402440955993481	0.21184896447897325	0.8889218388550788	0.9241990750903143	0.5059358786486597	1.3021153204272364	0.5636363636363636	0.10204081632653061	0.8775510204081634	0.603347315087836	0.3098965903899664	0.9328183617813588
j8nwc	EC_RISM_wet_P1w+2o	Physical	Physical (QM)	Standard	0.47142916174697397	0.1655569113902858	0.7528189447910856	0.3100000000000001	0.14909090909090922	0.5500000000000002	0.07181818181818177	-0.15636363636363637	0.3818181818181818	0.7355768059588679	0.3326123363173003	0.9723751435146671	1.141690508700327	0.8371643972613274	1.3783161315642707	0.8073734277593311	0.4375949744936837	1.0	1.3081938618713405	1.0609798302808813	1.4624361476805516
xxh4i	SM12-Solvation-Trained	Mixed	Mixed	Standard	0.4896288018860448	0.33662766050665205	0.619200364106071	0.4281818181818183	0.29000000000000004	0.5736363636363637	0.18454545454545457	-0.09454545454545454	0.4327272727272727	0.543402351332597	0.14311141470774089	0.8576799932722516	0.6022051245800513	0.28752568113552757	1.0333409019573798	0.5137830903923016	0.0	0.875760539039714	1.4097207802095884	1.3516895773634012	1.460719575840636
hdpuj	RayLogP-II, a cheminformatic QSPR model predicting the octanol/water partition coefficient, logP.	Empirical	Empirical	Standard	0.4915374766069124	0.36764607486499346	0.6060378026013049	0.4445454545454546	0.3200000000000002	0.5700000000000001	-0.29000000000000004	-0.5136363636363638	-0.05181818181818187	0.7444065905125881	0.4026697319525327	0.9403601596189982	1.0157971300268247	0.6902852140632316	1.3524747125238183	0.6727272727272727	0.23076923076923078	0.9999999999999999	0.9075958303916277	0.6988385453437991	1.1176820742832623
dqxk4	LogP_SMD_Solvation_DFT	Physical	Physical (QM)	Standard	0.49464404097565684	0.33042672134955764	0.6217058643910172	0.4181818181818182	0.2572727272727273	0.5745454545454545	0.3018181818181818	0.05818181818181811	0.5254545454545454	0.6858285925616755	0.36805859112639333	0.9108423304031447	0.8328484316344409	0.4973112875665897	1.2589883100791903	0.6727272727272727	0.25000000000000006	0.9583333333333335	1.1291720309536664	0.9301050708085886	1.3285989174522754
vzgyt	rfs-logp	Empirical	Empirical	Standard	0.4957730419162675	0.27084044279713	0.68026064523427	0.3809090909090909	0.20636363636363642	0.5781818181818181	-0.3463636363636365	-0.5654545454545457	-0.1454545454545457	0.7191793534080028	0.27927018977986434	0.9501914168148768	0.760663806862785	0.4755760039217285	0.9838128882517579	0.6363636363636364	0.25000000000000006	0.9199999999999999	1.1681271370627244	0.9126347993410581	1.376690615612498
ypmr0	SM8-Solvation	Physical	Physical (QM)	Standard	0.49898077937112784	0.35710960884198095	0.62994949292492	0.44363636363636355	0.3145454545454546	0.5845454545454545	0.07454545454545453	-0.22636363636363652	0.3490909090909092	0.6136656088565612	0.25403991946951554	0.8853616663717032	0.9285631903803437	0.5374848091187193	1.5165668833390349	0.6363636363636364	0.2340425531914894	0.9199999999999999	1.4767501418940434	1.4588091975026651	1.4926145880919752
yd6ub	S+logP	Empirical	Empirical	Standard	0.5078117045448316	0.320794468326826	0.6555844027208922	0.4054545454545455	0.22545454545454557	0.59	0.08545454545454546	-0.2118181818181819	0.3790909090909091	0.6329498837693808	0.20692506875822525	0.8904240030449334	0.9860259019357622	0.4742660191737709	1.409497645211931	0.5272727272727272	-0.019607843137254898	0.8723404255319149	0.728490939546216	0.3609507593061729	1.1156609493749743
7egyc	SMD-Solvation-Trained	Mixed	Mixed	Standard	0.5185293890154418	0.34588489940493733	0.6622482368966544	0.44181818181818194	0.2818181818181819	0.6045454545454546	0.2727272727272727	0.00818181818181819	0.5227272727272727	0.5696257212574015	0.21849953264434047	0.8497444555766712	0.5046729145816512	0.31977585477628395	0.7727943594052531	0.45454545454545453	0.0588235294117647	0.8297872340425532	1.4490634993147558	1.4129047441062064	1.478328280521063
0a7a8	ML Prediction using MD Feature Vector Trained on logP_octanol_water, with Additional Meta-learner	Mixed	Mixed	Standard	0.5284109970640106	0.34157389723561615	0.6853001996471062	0.42909090909090913	0.24909090909090914	0.6163636363636363	0.31636363636363635	0.06545454545454543	0.5581818181818181	0.6195061149057849	0.13363772338770005	0.9038115761843655	0.7381251790477819	0.3412695637579198	1.017200869581014	0.45454545454545453	-0.1372549019607843	0.8431372549019607	1.0061325913313124	0.7390118637263452	1.2609604496310758
7dhtp	LogP-prediction-method-name	Other	Empirical	Standard	0.5351125625001291	0.33315298151286155	0.7037109427237087	0.43636363636363645	0.26181818181818184	0.6236363636363635	0.05999999999999999	-0.26545454545454544	0.35909090909090907	0.48501169145601186	0.059084442631760825	0.8793279018432901	0.7277041330738923	0.2615461988963781	1.1453567457778717	0.5636363636363636	0.04166666666666667	0.9591836734693878	0.5022633830308569	0.17066046485872893	0.8475435026371528
qyzjx	EC_RISM_dry_P1w+2o	Physical	Physical (QM)	Standard	0.5360376513234528	0.3429683261283361	0.7476143877208842	0.45545454545454533	0.31	0.647272727272727	-0.15363636363636363	-0.4099999999999999	0.19363636363636355	0.7298691457400172	0.32736091414176877	0.9720199575502307	1.2157837363226098	0.8880523606300119	1.4961751388875422	0.7818181818181819	0.44680851063829785	1.0	1.216717194789374	1.0143832108199402	1.3572822791644175
REF11	logP(o/w) (MOE)	Empirical	Empirical	Reference	0.5426282839527024	0.250218086694569	0.8040974613022523	0.38818181818181813	0.19090909090909075	0.6372727272727272	0.18999999999999995	-0.09454545454545461	0.5	0.5868180914053706	0.3679546669732545	0.8876393636646466	0.9011042365030525	0.3742051727407939	1.6234421349010237	0.6727272727272727	0.33333333333333337	0.9583333333333335	0.07151459778229993	-0.0	0.33154754488696936
REF13	SlogP (MOE)	Empirical	Empirical	Reference	0.5519057890618653	0.3744814596697193	0.7060775131283071	0.47272727272727283	0.31181818181818194	0.6436363636363637	-0.27272727272727276	-0.5463636363636364	0.024545454545454468	0.6858124464227348	0.3076932663473147	0.9276130642719572	1.0598624168939257	0.5532362569374469	1.552352646743796	0.6000000000000001	0.08	0.9583333333333335	0.010797790605922175	-0.0	0.1513075016958069
w6jta	ML Prediction using MD Feature Vector Trained on logP_octanol_water	Mixed	Mixed	Standard	0.5642936050738769	0.3308116739723124	0.7572978278062071	0.4572727272727271	0.27727272727272717	0.6645454545454546	0.3227272727272727	0.05818181818181809	0.6063636363636362	0.5331598591570035	0.11508036521047575	0.890343992540582	0.6239698939293036	0.3447643735168878	0.8553121775635423	0.5137830903923016	0.02040816326530612	0.88	1.1156055760898158	0.8348076470506806	1.3316721347785765
REF12	MoKa_logP	Empirical	Empirical	Reference	0.5971599450733446	0.41571406256967264	0.7562767651161482	0.5199999999999999	0.35636363636363644	0.6954545454545453	-0.0818181818181818	-0.4254545454545454	0.25727272727272726	0.6650849211611632	0.2311399810459308	0.9017293794328421	1.21378584211055	0.7646527045351815	1.5324316735305128	0.5504818825631803	0.06382978723404256	0.8823529411764705	-0.0	-0.0	0.005454268588119662
ji2zm	SM8-Solvation-Trained	Mixed	Mixed	Standard	0.5981334603277403	0.4311085077501319	0.7455199527846321	0.5327272727272727	0.3790909090909093	0.6963636363636364	0.4527272727272727	0.21909090909090903	0.6736363636363637	0.6560608975335821	0.3207114915007015	0.9015868757829841	0.6562598825074502	0.4301053127022414	0.9562800713953129	0.5137830903923016	0.10638297872340426	0.84	1.429433669726041	1.3895649044118668	1.4677242964131958
5krdi	ZINC15 versus PM3	Mixed	Mixed	Standard	0.601430113827186	0.39250940926764605	0.8106338709474661	0.5081818181818182	0.3309090909090908	0.7100000000000001	-0.30090909090909096	-0.6036363636363639	0.0054545454545455	0.6346203624468356	0.24091912915058858	0.9115282780674552	1.0289304011042364	0.5867078504944132	1.5105925079023472	0.6000000000000001	0.14285714285714285	0.9215686274509803	0.36873070587095264	0.08488724614809585	0.6531002118028159
REF10	h_logP (MOE)	Empirical	Empirical	Reference	0.6049793384901668	0.3852272056851644	0.8293644883556652	0.5072727272727271	0.33363636363636345	0.7218181818181817	-0.043636363636363695	-0.4163636363636364	0.2963636363636362	0.37713500418931684	0.0069666334577770704	0.8187699196403254	0.6494811799853413	-0.0324479581390056	1.2077751688823408	0.34545454545454546	-0.2653061224489796	0.7999999999999999	0.02115259493057575	-0.0	0.14186635657626978
gnxuu	ML Prediction using MD Feature Vector Trained on logP_octanol_water	Mixed	Mixed	Standard	0.610618166659448	0.38587562763149474	0.8009256009029916	0.5054545454545454	0.31	0.7172727272727273	0.40181818181818174	0.13272727272727267	0.6754545454545454	0.5269985278626305	0.1210067716573601	0.9126211051468718	0.5656068278127708	0.33710319456220295	0.7891926718583675	0.5137830903923016	0.04	0.88	1.0960034331436799	0.8665919127317027	1.321538823594557
tc4xa	NHLBI-NN-5HL	Empirical	Empirical	Standard	0.6227650950690505	0.40594446552565416	0.801260370802264	0.5145454545454545	0.3090909090909092	0.7254545454545455	0.17090909090909087	-0.1781818181818183	0.5272727272727273	0.6588729890477372	0.16569804072948083	0.9039461176318822	1.2130398871952464	0.5232053719990494	1.6502641351535128	0.4909090909090909	-0.02040816326530612	0.8431372549019607	1.1017068815150133	0.8698866231986381	1.3270761521104146
6cdyo	SM12-Solvation	Physical	Physical (QM)	Standard	0.6464307598441825	0.42129669959650656	0.8338192522690668	0.5363636363636363	0.3318181818181818	0.7572727272727273	-0.24363636363636362	-0.6036363636363636	0.10272727272727283	0.5174527633076107	0.20325775173402577	0.8145186181550881	0.9271791742781346	0.48045552702229494	1.6972941652710196	0.5272727272727272	0.16666666666666669	0.8723404255319149	0.7819815330093997	0.4664368675332587	1.0973600786300652
dbmg3	GC-LSER	Empirical	Empirical	Standard	0.6967522058548766	0.47205546669471343	0.89301837505273	0.5990909090909091	0.390909090909091	0.8163636363636363	0.42454545454545445	0.09454545454545439	0.7445454545454545	0.47184960288899813	0.029288844225068802	0.7995160995234912	0.7456479762484977	0.12415021946843297	1.2907551509812563	0.38181818181818183	-0.1764705882352941	0.7999999999999999	1.4311779282085362	1.3783518141672553	1.4714066198762408
kxsp3	PLS2 from NIST data and QM-generated QSAR Descriptors	Mixed	Mixed	Standard	0.738998093243942	0.4917223902680344	0.9402562513388667	0.6227272727272728	0.390909090909091	0.8581818181818183	0.4772727272727272	0.1381818181818182	0.8018181818181819	0.36472135250993043	0.015502574498157545	0.7659261550506908	0.536858729904793	0.03618391966146656	1.1534593855211674	0.34545454545454546	-0.19999999999999998	0.7999999999999999	0.7059263258440966	0.3917936791394992	1.023215249802733
nh6c0	Molecular-Dynamics-Expanded-Ensembles	Physical	Physical (MM)	Standard	0.744983221287567	0.5551985721752664	0.9315041599477694	0.6709090909090908	0.4827272727272726	0.868181818181818	0.0872727272727273	-0.35272727272727267	0.5272727272727273	0.6172790173190925	0.1572116389853902	0.8755171697731774	1.3413664554677935	0.5204703832752615	1.9144984582402356	0.4909090909090909	0.02040816326530612	0.8695652173913043	0.7426111272616527	0.505364286999737	1.0138571646109336
kivfu	LogP-prediction-method-IEFPCM/MST	Physical	Physical (QM)	Standard	0.7790145289810946	0.34558251218380936	1.084934015588883	0.5627272727272727	0.2709090909090909	0.9036363636363636	-0.031818181818181884	-0.5118181818181821	0.4036363636363635	0.4071199523060648	0.031645419032952996	0.8757276020650893	0.967313781005495	0.295466745581677	1.4337743476663	0.45454545454545453	-0.019607843137254898	0.836734693877551	1.0689812699862953	0.7279372066946302	1.3859656408765593
NULL0	mean clogP of FDA approved oral drugs (1998-2017)	Empirical	Empirical	Reference	0.7887965517166007	0.4984886248360227	1.0293069159743982	0.6599999999999999	0.41909090909090896	0.9218181818181818	0.42181818181818165	0.023636363636363497	0.8127272727272725	0.0	0.0	0.0	0.0	0.0	0.0				-0.0	-0.0	0.13372648365795922
ujsgv	Alchemical-CGenFF	Physical	Physical (MM)	Standard	0.8211023632343842	0.5610866081258594	1.0596225743159684	0.6699999999999999	0.3936363636363636	0.950909090909091	-0.31	-0.7599999999999999	0.14909090909090908	0.3349928379578672	0.0067374787215709305	0.8061368808323376	0.7966631074137873	-0.01653042218543054	1.4544923719127367	0.34545454545454546	-0.14285714285714285	0.7872340425531915	1.268795769481014	1.1308609161510033	1.3967634314824815
REF09	clogP (Biobyte)	Empirical	Empirical	Reference	0.8222198334663635	0.5203233260544483	1.1001280917156049	0.6827272727272727	0.42818181818181833	0.9681818181818183	-0.2572727272727274	-0.7254545454545455	0.20272727272727273	0.4631155836650092	0.08442470983879541	0.8940126581629388	1.0852788308784407	0.44008628503063507	1.7786509457930113	0.4770842982214229	-0.023357091793352585	0.8629109946080097	0.010797790605922175	-0.0	0.17700070600938583
wu52s	LogP-PLS-ECFC4_CSsep-Bayer	Empirical	Empirical	Standard	0.8282895848455637	0.574385046652663	1.051302222786751	0.7227272727272727	0.4854545454545454	0.9718181818181818	0.6972727272727273	0.43000000000000005	0.9654545454545453	0.5504105575886316	0.11250193076171056	0.9870555232068738	0.537452145410982	0.2355754025386725	0.8791349730720113	0.5636363636363636	-0.061224489795918366	1.0	0.42496227694948585	0.17650234644295862	0.7423342608358598
g6dwz	NHLBI-NN-3HL	Empirical	Empirical	Standard	0.8473756277740437	0.5633019535818166	1.0788883167408942	0.7154545454545455	0.4509090909090908	0.9872727272727272	0.3463636363636363	-0.11454545454545464	0.7990909090909092	0.5158471085901744	0.07415984963295645	0.8455730566672942	1.1826957062016568	0.46840022668852566	1.7045038028039952	0.45454545454545453	-0.06666666666666667	0.84	0.8431690131096253	0.5230006783227432	1.1580768858064427
5mahv	ML Prediction using MD Feature Vector Trained on Hydration Free Energy	Mixed	Mixed	Standard	0.8491867767565519	0.42247108561630375	1.18581770789765	0.6245454545454546	0.3072727272727273	0.990909090909091	-0.015454545454545549	-0.53	0.4681818181818182	0.3359726591129852	0.03270480669571171	0.7853073976237781	0.903476038291112	0.2836873208121234	1.373555008513128	0.23636363636363636	-0.33333333333333337	0.72	1.0719714273848584	0.7456012846602158	1.332115121059845
bqeuh	ISIDA-LSER	Empirical	Empirical	Standard	0.8661776009362262	0.5077579953266927	1.1659759860305872	0.6572727272727273	0.3436363636363637	1.0054545454545456	0.24818181818181823	-0.23636363636363633	0.73	0.0059105832748732046	0.00012533782614420168	0.5347108478408403	-0.05141694229173714	-0.4201489300173513	0.48561890639215427	0.018181818181818184	-0.5686274509803921	0.5714285714285714	1.3250550272021266	1.1865110677353712	1.4463502083419855
d7vth	UFZ-LSER	Empirical	Empirical	Standard	0.8674937778136824	0.6224511663941633	1.0970414759707128	0.7781818181818181	0.5609090909090909	1.009090909090909	-0.6527272727272727	-0.9645454545454545	-0.30454545454545445	0.6282526344966336	0.20534193680944432	0.9343299040863684	1.1059032751327278	0.7299927129324021	1.3851255040562953	0.4909090909090909	0.019607843137254898	0.8461538461538463	0.7736201669504548	0.5159405844650249	1.0170965017927103
2mi5w	Alchemical-CGenFF	Physical	Physical (MM)	Standard	0.9461404854363955	0.6401491303523805	1.2425999136707464	0.8127272727272726	0.5409090909090908	1.1181818181818182	-0.3000000000000001	-0.8254545454545457	0.22727272727272718	0.1815586957077438	0.0025533122031669033	0.6420391375337634	0.6063608933600712	-0.12089921203069491	1.2527487787743627	0.23636363636363636	-0.2156862745098039	0.7083333333333334	1.208245082160112	1.0302753436604513	1.3640101333111843
kuddg	LogP-Pred-MTNN-GraphConv-Bayer	Empirical	Empirical	Standard	0.9663709056427181	0.7271613551087793	1.1822244057092315	0.8872727272727271	0.6727272727272727	1.118181818181818	0.8872727272727271	0.6727272727272727	1.118181818181818	0.6723671671142256	0.25934508847012844	0.9460305438746139	0.7124687945294157	0.43739773347069877	1.0404788011695907	0.5272727272727272	-0.022222222222222223	0.9555555555555554	0.169802178938771	0.04601519996677604	0.3491839362099756
qz8d5	SMD-Solvation	Physical	Physical (QM)	Standard	0.9716527625181183	0.7064314931721649	1.1877978095465727	0.8436363636363636	0.5581818181818181	1.1172727272727272	0.7727272727272727	0.41727272727272724	1.0999999999999999	0.5271215989749969	0.18303195897450608	0.8446935525700267	0.9301722951228312	0.4896248150952068	1.5790209981563763	0.4770842982214229	0.06382978723404256	0.8247860988423226	1.3970679845508538	1.340393427191052	1.4498110386643965
y0xxd	FS-GM (Fast switching Growth Method)	Physical	Physical (MM)	Standard	1.0410003929787048	0.4192417397679247	1.504635262356719	0.7190909090909091	0.3154545454545454	1.2090909090909088	0.3663636363636364	-0.17727272727272722	0.9972727272727272	0.33111611241205097	0.002577602489006433	0.9280375968586412	1.0283667493851916	-0.20137729928626233	2.0024950953554153	0.41818181818181815	-0.14285714285714285	0.9148936170212767	1.3129282777523987	1.1189833464844887	1.4699669144621181
2ggir	FS-AGM (Fast switching Annihilation/Growth Method)	Physical	Physical (MM)	Standard	1.0424097955306164	0.8374311369246483	1.2420144926690668	0.9763636363636362	0.7563636363636363	1.1890909090909092	-0.3563636363636364	-0.8836363636363636	0.2663636363636364	0.30671947007428463	0.0017942743351055494	0.9292658100165534	0.9774446300547283	-0.3293893432859521	1.8756438906143476	0.4909090909090909	-0.02040816326530612	0.9183673469387755	0.8275814333374863	0.6254412558661075	1.0018134750889436
dyxbt	B3PW91-TZ SMD set1	Physical	Physical (QM)	Standard	1.0651504375183134	0.7860545898230085	1.3358449828411298	0.9581818181818181	0.6963636363636363	1.2336363636363634	0.9581818181818181	0.6963636363636363	1.2336363636363634	0.5464040035728037	0.11043402345486829	0.9016983283325095	0.6818399973212591	0.22060333301499385	1.1544434584178502	0.5636363636363636	0.12	0.9199999999999999	-0.0	-0.0	-0.0
mm0jf	LogP-prediction-SMD-HuangLab	Physical	Physical (QM)	Standard	1.0892282505600843	0.9078395933603729	1.236861864852851	1.0309090909090908	0.8081818181818181	1.2209090909090907	1.0309090909090908	0.8081818181818181	1.2209090909090907	0.7513504653354802	0.4404955304375746	0.981238370249058	0.6020674670645092	0.38932514891762315	0.8230877534850853	0.7454545454545454	0.37500000000000006	1.0	1.0940930548057093	0.9844816368343094	1.2229190027271344
h83sb	Linear Regression with B3LYP/6-31G+	Mixed	Mixed	Standard	1.1170334087947578	0.5913390044482253	1.5884240331507542	0.8690909090909091	0.4963636363636363	1.3318181818181818	-0.20909090909090908	-0.9090909090909091	0.39636363636363625	0.00021151712378110295	0.00013342115047936575	0.5654360347271034	-0.01880885323848605	-1.0607437021579702	0.8414240219861805	-0.16363636363636364	-0.6862745098039215	0.41666666666666674	0.3262870827969047	0.06802608081730971	0.5694865512133672
3wvyh	Alchemical-CGenFF	Physical	Physical (MM)	Standard	1.1323386900971408	0.4824369954154164	1.7482692740380281	0.7663636363636364	0.3481818181818181	1.3281818181818181	0.26454545454545453	-0.31545454545454565	0.9863636363636362	0.3657793891641701	0.030798531330858483	0.9289234586188841	1.241027148294349	0.3160429243281166	2.2922707735910866	0.5504818825631803	0.10638297872340426	0.9505416412576073	1.2257153536276426	0.9442529451666046	1.4131262372468405
f3dpg	PLS from NIST data and QM-generated QSAR Descriptors	Mixed	Mixed	Standard	1.1732084988688847	0.7352117814863711	1.519267167838734	0.9218181818181818	0.5045454545454544	1.3581818181818184	-0.8509090909090908	-1.328181818181818	-0.3772727272727273	0.1097824426022623	0.0011007642971919331	0.4676401488244773	0.3617267461111752	-0.1773442214846106	0.8489116013061997	0.14679516868351475	-0.33333333333333337	0.5148767223478706	0.634439414704376	0.25945152761050433	1.0232152498027327
25s67	FS-AGM (Fast switching Annihilation/Growth Method)	Physical	Physical (MM)	Standard	1.211321592311472	0.8415732021312554	1.540823274628328	1.0572727272727271	0.7172727272727273	1.4154545454545455	-0.9736363636363637	-1.3936363636363636	-0.5463636363636364	0.6261426146450121	0.1625738998428237	0.8998541013098249	1.3317248486697444	0.43407307243610105	2.3382530727382624	0.45454545454545453	-0.1372549019607843	0.8775510204081634	0.7923363373340534	0.543378047261099	1.0716115010313276
zdj0j	Solvation-B3LYP	Physical	Physical (QM)	Standard	1.2147801896190558	0.9841055006266536	1.4132457805929004	1.1327272727272726	0.8627272727272726	1.373636363636364	1.1327272727272726	0.8627272727272726	1.373636363636364	0.6397811535346889	0.2604114653043701	0.942535641831739	0.8564046089224392	0.40647685181131177	1.3061193368278508	0.6363636363636364	0.1764705882352941	0.9583333333333335	0.07671968658720603	-0.0	0.34228996220773295
7gg6s	MLR from NIST data and QM-generated QSAR Descriptors	Mixed	Mixed	Standard	1.2656906127773593	0.8073356855056695	1.6175486503854024	1.0045454545454546	0.5463636363636365	1.4672727272727273	-1.0045454545454546	-1.4663636363636363	-0.5463636363636364	0.10143142429272857	0.0015339391213426599	0.45856839893277546	0.31170126086843286	-0.167787364571843	0.7664306624004358	0.16363636363636364	-0.3333333333333333	0.5510204081632654	0.5969517006520205	0.21966582222406802	0.9717180946052578
hwf2k	Extended solvent-contact model approach	Empirical	Empirical	Standard	1.2763548950749624	0.5705977726751289	1.902041964932329	0.9336363636363636	0.49272727272727274	1.4972727272727275	-0.09363636363636364	-0.9218181818181819	0.5681818181818182	0.1159915708036296	0.0007134594005627937	0.8379751527456097	0.6821190328257366	-0.7675180841410776	1.5989825062477685	0.3090909090909091	-0.32	0.7872340425531915	0.48360258593241695	0.2367484806954885	0.7920594709082603
pcv32	Solvation- WB97X-D	Physical	Physical (QM)	Standard	1.2840029736584089	1.0030544261495393	1.530879129484398	1.1699999999999997	0.8409090909090907	1.468181818181818	1.1699999999999997	0.8409090909090907	1.468181818181818	0.4981082060411082	0.1403006788213534	0.8890875366530961	0.7504380857420299	0.2606946709716075	1.3838135039832833	0.4403855060505442	-0.043478260869565216	0.8132202844993979	0.28406495286349104	0.018882290239074163	0.47908966319199314
v2q0t	InterX_GAFF_WET_OCTANOL	Physical	Physical (MM)	Standard	1.3051750143876562	0.9429209935090003	1.6514814286242852	1.1645454545454546	0.8218181818181821	1.5172727272727273	-1.1536363636363636	-1.5154545454545456	-0.7927272727272726	0.6977353925920066	0.24940067915340758	0.9763846038719363	1.3095229236968111	0.9231800509451669	1.5656087648525012	0.6363636363636364	0.14285714285714285	0.9999999999999999	1.3447956033611586	1.2622063485471435	1.4157010950067141
rdsnw	EC_RISM_wet_P1w+1o	Physical	Physical (QM)	Standard	1.3150734511114508	0.8786301321323489	1.7107574080187138	1.1509090909090907	0.8045454545454543	1.5445454545454547	1.1509090909090907	0.8045454545454543	1.5445454545454547	0.7774247325353058	0.3920374776654598	0.9651781835458378	1.5091132995762375	1.1584802410556576	1.7663068161967654	0.7454545454545454	0.3725490196078431	1.0	0.9834849177014551	0.7126818666334428	1.2172432409983807
ggm6n	FS-GM (Fast switching Growth Method)	Physical	Physical (MM)	Standard	1.3225113850687122	0.9460059580823328	1.636329040038319	1.1636363636363638	0.7899999999999999	1.5363636363636362	-1.1509090909090909	-1.5290909090909095	-0.7618181818181821	0.532587015344206	0.11885815783175456	0.8402668864173366	1.0423743317099667	0.455430880779746	1.6716993188585108	0.5272727272727272	0.08	0.8695652173913043	1.1742458850727469	1.0158506028766423	1.3137035037446185
jjd0b	MD/S-MBIS-GAFF-TIP3P/MBAR/	Physical	Physical (MM)	Standard	1.3505285160733456	0.8878216446602736	1.7399059535712635	1.1345454545454545	0.7081818181818181	1.570909090909091	-1.0945454545454545	-1.5554545454545454	-0.6281818181818181	0.6626662961826788	0.23684276070763335	0.9069484088192553	1.5053053950584674	0.805653445302542	2.0408505361392626	0.5272727272727272	0.019607843137254898	0.9148936170212767	0.7548209366391184	0.45270429281393204	1.053061450503205
2tzb0	EC_RISM_dry_P1w+1o	Physical	Physical (QM)	Standard	1.3803490994540608	0.93708930398141	1.7894666549256817	1.2090909090909092	0.8472727272727272	1.620909090909091	1.2090909090909092	0.8472727272727272	1.620909090909091	0.7896809701679401	0.4186633009464261	0.9729292016906277	1.5784536224389187	1.2113073572408855	1.8598243239621586	0.7454545454545454	0.3617021276595745	1.0	0.9972451790633611	0.7543779503578499	1.2230297492974518
cr3hs	PLS3 from NIST data and QM-generated QSAR Descriptors subset	Mixed	Mixed	Standard	1.3862736185380378	0.5750019762811887	2.0974313294642526	0.9609090909090909	0.45818181818181836	1.612727272727273	0.8045454545454546	0.20636363636363633	1.5172727272727273	0.40342003756966394	0.010648997717030834	0.7890731371819688	1.3608152301298817	-0.187140332272888	2.6348519375687127	0.34545454545454546	-0.3333333333333333	0.836734693877551	0.6531832717305537	0.32825283442003406	0.9849523097581573
arw58	DLPNO-CCSD(T)/cc-pVTZ//B3LYP-D3/cc-pVTZ	Other	Physical (QM)	Standard	1.4057835084846002	0.8061524782457833	1.887304475122703	1.0936363636363637	0.6000000000000001	1.6327272727272728	1.01	0.45181818181818195	1.6063636363636358	0.08742942169404108	0.0003001800931510991	0.5362179427469779	-0.24177310320965234	-0.7534490045842228	0.25643198481102286	-0.2	-0.64	0.36	-0.0	-0.0	-0.0
ahmtf	B3PW91-TZ SMD kcl-wet-oct	Physical	Physical (QM)	Standard	1.4129820175140877	1.1289737898559993	1.6891310299570121	1.3336363636363637	1.0690909090909093	1.6163636363636364	1.3336363636363637	1.0690909090909093	1.6163636363636364	0.5498536749114745	0.11100936178170331	0.8887682513961218	0.6988872064081433	0.231535029742234	1.161876405800272	0.5636363636363636	0.10638297872340426	0.9183673469387755	-0.0	-0.0	-0.0
o7djk	B3PW91-TZ SMD wetoct	Physical	Physical (QM)	Standard	1.4170969043659776	1.1357056276726258	1.6982798784224422	1.3381818181818181	1.0736363636363635	1.6236363636363635	1.3381818181818181	1.0736363636363635	1.6236363636363635	0.5503101150842721	0.11906471918903318	0.8895417783245697	0.6981691550432875	0.23599366330377092	1.1628960441961613	0.5636363636363636	0.10204081632653061	0.9183673469387755	-0.0	-0.0	-0.0
fmf7r	dice	Mixed	Mixed	Standard	1.437820320042554	1.0303706305808782	1.76074364454857	1.2509090909090907	0.8254545454545453	1.6645454545454543	0.2636363636363636	-0.5554545454545455	1.0790909090909089	0.048889842004000844	0.00021757807345135162	0.5691211880443625	0.4652451977989681	-0.8929017433438233	2.077671059327999	0.09834215720608248	-0.4969293465978881	0.639481172680452	0.31609839832772685	0.05620388443595389	0.6741420601630743
4p2ph	DLPNO-Solv-ccCA	Other	Physical (QM)	Standard	1.4398674181389695	0.8122135858817613	1.9412086207028107	1.12	0.609090909090909	1.6818181818181819	1.041818181818182	0.4654545454545454	1.6381818181818182	0.09497542577268811	0.0003256889021491167	0.5455483244111989	-0.2588928615277007	-0.7713209851414612	0.2494240495714576	-0.2568915451961508	-0.6799999999999999	0.29411764705882354	-0.0	-0.0	-0.0
6fyg5	Solvation-M062X	Physical	Physical (QM)	Standard	1.4972702434157243	1.2668070097690491	1.7008580722147812	1.4381818181818182	1.1827272727272728	1.6718181818181819	1.4381818181818182	1.1827272727272728	1.6718181818181819	0.6911231476944755	0.32324568989283686	0.9599650694827956	0.9285166844629309	0.4976665511428975	1.5064026806946746	0.7090909090909091	0.27999999999999997	1.0	0.04557221368550743	0.0027409776153494753	0.19253291249636614
sqosi	MD-AMBER-dryoct	Physical	Physical (MM)	Standard	1.6921234642252965	1.1372694571568422	2.1760556476841724	1.4172727272727272	0.8899999999999999	1.9690909090909094	-1.4027272727272726	-1.9654545454545458	-0.8609090909090912	0.5147951611670918	0.04528656923149637	0.8672088930543228	1.4025087152089233	0.38511450381679396	2.019957721097865	0.45454545454545453	-0.0588235294117647	0.84	0.7209601727646497	0.416517850962803	1.0548333956282794
rs4ns	BLYP/cc-pVTZ//B3LYP-D3/cc-pVTZ	Other	Physical (QM)	Standard	1.7137412555310356	1.116577563156924	2.230191593889311	1.4381818181818182	0.9154545454545455	2.006363636363636	1.4381818181818182	0.9154545454545455	2.006363636363636	0.06437344334299208	0.00022575188812470922	0.5016264759294977	-0.19179040341093	-0.7088068400252194	0.2909465855678471	-0.22438727760202973	-0.6933752452815364	0.3396831102433787	0.07209601727646499	-0.0	0.2669546077494913
c7t5j	PBE/cc-pVTZ//B3LYP-D3/cc-pVTZ	Other	Physical (QM)	Standard	1.7330267794185459	1.140785216020487	2.244994432064365	1.4654545454545451	0.9427272727272726	2.0245454545454544	1.4654545454545451	0.9427272727272726	2.0245454545454544	0.054262912424809025	0.00018257931695962867	0.48779662039927224	-0.17641368687751827	-0.7177089759407773	0.2976465587026225	-0.16363636363636364	-0.6595744680851063	0.4042553191489362	-0.0	-0.0	0.051746334980688584
jc68f	PW91/cc-pVTZ//B3LYP-D3/cc-pVTZ	Other	Physical (QM)	Standard	1.7350451919710386	1.1292032589396828	2.254325135862575	1.469090909090909	0.9381818181818179	2.0345454545454547	1.469090909090909	0.9381818181818179	2.0345454545454547	0.053963060775276316	0.00016507734144278655	0.48251335208218077	-0.17506873574593634	-0.7075018091179546	0.29727330052403084	-0.16363636363636364	-0.6521739130434783	0.4042553191489362	-0.0	-0.0	0.06359621800462369
03cyy	Linear Regression-B3LYP/6-311G**	Mixed	Mixed	Standard	1.754749399357485	0.5703906157585822	2.7320405294478074	1.1072727272727272	0.4272727272727272	2.0063636363636363	0.029090909090909098	-0.8863636363636364	1.1645454545454546	0.002361764216532644	5.7994175657459804e-05	0.528250274387092	0.12071820018379156	-1.1514359698681733	1.4912898046561422	0.0909090909090909	-0.5599999999999999	0.7083333333333334	0.36084001273585564	0.08236776167338071	0.7223998781787728
hsotx	B3LYP/cc-pVTZ//B3LYP-D3/cc-pVTZ	Other	Physical (QM)	Standard	1.8090203275404464	1.223151666801791	2.3240697063556417	1.5572727272727276	1.0300000000000002	2.1145454545454547	1.5572727272727276	1.0300000000000002	2.1145454545454547	0.06882787291897934	0.0002321143977845543	0.48818908970083646	-0.19040266683532805	-0.6648353670204152	0.2513990060319752	-0.2	-0.673469387755102	0.36	-0.0	-0.0	0.005454268588119662
ke5gu	MD/S-MBIS-GAFF-SPCE/MBAR/	Physical	Physical (MM)	Standard	1.8179783977114399	1.3063063819932763	2.2541194612208435	1.5936363636363637	1.0672727272727272	2.0945454545454543	-1.5936363636363637	-2.0936363636363633	-1.0672727272727272	0.622328000437937	0.17458530169424638	0.8878493641283594	1.537251239847758	0.7400565885206143	2.1551423379769843	0.5272727272727272	-0.019607843137254898	0.9148936170212767	0.486398936832925	0.21966582222406805	0.8152885640322828
mwuua	MD-LigParGen-wetoct	Physical	Physical (MM)	Standard	1.8264222353602089	1.4843394612970569	2.122609885794544	1.7309090909090912	1.3872727272727274	2.068181818181818	-1.7309090909090912	-2.0672727272727274	-1.3863636363636365	0.4063203454654515	0.00983628092984893	0.7650852650568015	0.6699958702745334	0.06938584153774026	1.130569337328683	0.4770842982214229	0.021295885499997995	0.84	0.4863158769051872	0.27877680413084716	0.7125988067057049
fe8ws	B3PW91/cc-pVTZ//B3LYP-D3/cc-pVTZ	Other	Physical (QM)	Standard	1.8279919434873189	1.2401392883645992	2.336989127449715	1.5845454545454545	1.0618181818181818	2.1336363636363633	1.5845454545454545	1.0618181818181818	2.1336363636363633	0.05984745457430046	0.00022057576030086996	0.4799638121682176	-0.17604908048500087	-0.6688252368056185	0.2625342696785942	-0.16363636363636364	-0.64	0.41176470588235287	-0.0	-0.0	-0.0
5t0yn	PBE0/cc-pVTZ//B3LYP-D3/cc-pVTZ	Other	Physical (QM)	Standard	1.8483801261940387	1.2626271313128323	2.3686973788830166	1.6072727272727272	1.0899999999999999	2.149090909090909	1.6072727272727272	1.0899999999999999	2.149090909090909	0.0591794160945456	0.0002229061809973529	0.4888606476092301	-0.17599699385749834	-0.668097793679189	0.27401837928153716	-0.16363636363636364	-0.6470588235294117	0.41176470588235287	-0.0	-0.0	-0.0
fyx45	LogP-prediction-Drude-FEP-HuangLab	Physical	Physical (MM)	Standard	1.854946703473518	0.6304183315285753	2.7034758771222314	1.2536363636363637	0.5081818181818182	2.14	0.6536363636363635	-0.3045454545454547	1.7381818181818176	0.6279157385326257	0.16748600258438398	0.9172930072785646	2.6343221111454214	1.0939778743382285	3.875669602109995	0.6727272727272727	0.14285714285714285	1.0	0.7995625510472474	0.46056729930644963	1.152124257651896
6nmtt	MD-AMBER-wetoct	Physical	Physical (MM)	Standard	1.8674532974566775	1.3314960826761069	2.448593288177743	1.6527272727272726	1.1636363636363638	2.1999999999999997	-1.6527272727272726	-2.1990909090909088	-1.1636363636363636	0.41682503119771314	0.019513058546158236	0.920040470077379	1.0995394053939425	0.22607045586462504	1.5578224458015488	0.6000000000000001	0.06382978723404256	1.0	0.5697634176391602	0.3517864806124286	0.8401511690684832
eufcy	MD-LigParGen-dryoct	Physical	Physical (MM)	Standard	1.9891158383014849	1.615299015381025	2.3270699485521584	1.88	1.4927272727272725	2.2536363636363634	-1.7654545454545456	-2.246363636363636	-1.173636363636364	0.5430010278634905	0.17742263932672556	0.8786385279245839	1.4251701186458958	0.4925963149078724	2.40929376293096	0.6605782590758164	0.20833333333333337	0.9615384615384616	0.41374918670487426	0.2218253803452525	0.6948516688123816
tzzb5	Alchemical-CGenFF	Physical	Physical (MM)	Standard	2.1188654768745727	1.5464063913708865	2.570270590636501	1.866363636363637	1.257272727272727	2.444545454545455	1.4336363636363638	0.4981818181818181	2.307272727272727	0.1951258168546237	0.002777771980761561	0.6264665826679219	-0.7599122712373921	-1.6087612103889497	0.17110698058653442	-0.2	-0.6250000000000001	0.28888888888888886	0.6625136702797736	0.3670418206736161	0.9928430028932542
3oqhx	MD-CHARMM-dryoct	Physical	Physical (MM)	Standard	2.1433024645498486	1.2367185319516836	2.8590160418005226	1.6418181818181816	0.8627272727272725	2.4909090909090903	1.1054545454545452	0.05818181818181811	2.2181818181818183	0.033135258095318414	0.00010935986387065637	0.40567618965108343	-0.43530654840521904	-1.8976242767934703	1.028367156250328	0.0	-0.5000000000000001	0.5050762722761053	0.745241358306685	0.3856749311294767	1.1198970056896054
bzeez	FS-AGM (Fast switching Annihilation/Growth Method)	Physical	Physical (MM)	Standard	2.201571752593629	1.827559226748268	2.509748266985429	2.0681818181818183	1.5736363636363635	2.461818181818182	-2.0681818181818183	-2.4609090909090914	-1.5727272727272728	0.6307059269146391	0.17200489344703385	0.9519190868455827	1.3894107886287443	0.7728676595024538	2.0328090174869593	0.5272727272727272	0.0	0.9090909090909091	0.22833174135138506	0.056259257721112454	0.4936528371886984
ynquk	TWOVAR	Empirical	Empirical	Standard	2.259181267627722	1.8699246460267276	2.5907755946469355	2.13	1.6654545454545455	2.5390909090909095	2.13	1.6654545454545455	2.5390909090909095	0.07870599216100965	0.00030315615798966194	0.7630610803894903	0.24585074204841814	-0.2538796695316779	0.6059838799088404	0.38181818181818183	-0.06382978723404256	0.7999999999999999	1.0709193349668455	0.9496795271121448	1.2050888049060733
5svjv	FS-GM (Fast switching Growth Method)	Physical	Physical (MM)	Standard	2.2648158664869222	1.8359292915677234	2.661214691896096	2.1409090909090907	1.6890909090909092	2.576363636363636	-2.028181818181818	-2.5681818181818183	-1.3636363636363633	0.3885142315082679	0.032360291047005614	0.9060225191279883	1.1952411424829692	0.4365185671477428	1.7704691706309699	0.4403855060505442	-0.15061601901917732	0.9166666666666667	0.7441892658886722	0.5735841743151018	0.949984080180517
odex0	InterX_ARROW_2017_PIMD_SOLVENT2_WET_OCTANOL	Physical	Physical (MM)	Standard	2.288195001226155	1.6260688792299052	2.8168664085533703	1.9800000000000002	1.3054545454545452	2.6454545454545455	1.7309090909090907	0.820909090909091	2.5736363636363637	0.09320878946465656	0.00030564627863348707	0.6400331476774115	-0.5275910306827438	-1.755152842167068	0.6788669284689185	-0.0909090909090909	-0.6078431372549018	0.5000000000000001	1.0908537176239326	0.9046056729930647	1.2834696900480367
padym	InterX_ARROW_2017_PIMD_WET_OCTANOL	Physical	Physical (MM)	Standard	2.2882883639007643	1.6326637464863696	2.810315414196906	1.986363636363636	1.3136363636363637	2.644545454545454	1.717272727272727	0.7845454545454543	2.571818181818182	0.12393861891061794	0.0004699525558326322	0.693702346374658	-0.6037267981978025	-1.9173231962805684	0.7253581473777323	-0.1272727272727273	-0.6888888888888888	0.48	1.093317828813489	0.9012555892409709	1.2655564322992374
pnc4j	LogP-prediction-Drude-Umbrella-HuangLab	Physical	Physical (MM)	Standard	2.289954346508006	1.6766064209912506	2.8754667605293394	2.0327272727272727	1.418181818181818	2.671818181818182	2.0327272727272727	1.418181818181818	2.671818181818182	0.04476436331786514	0.0001922268077817606	0.6416100192293449	0.30796590558182624	-0.8071384631380127	1.3009524305194131	0.2	-0.3725490196078431	0.7021276595744682	0.38963412101831474	0.15803535584257378	0.726165261569556
REF02	YANK-GAFF-tip3p-wet-oct	Physical	Physical (MM)	Reference	2.2912164296008193	1.0657903597373597	3.525432275235581	1.678181818181818	0.9509090909090908	2.7290909090909086	-1.678181818181818	-2.7263636363636365	-0.9509090909090908	0.22542958715368508	0.004936469433902309	0.9057867954534581	1.2550533329860891	0.024068198325624686	2.28753571857921	0.5272727272727272	0.0588235294117647	0.9199999999999999	0.9291637249608928	0.6648393482564339	1.1554466547614106
REF05	YANK-SMIRNOFF-tip3p-wet-oct	Physical	Physical (MM)	Reference	2.3079467458800216	1.203766815232313	3.470719076659894	1.7963636363636362	1.1500000000000001	2.7609090909090908	-1.7963636363636362	-2.76	-1.1490909090909092	0.19624997519183812	0.0036105482566515814	0.9085295723186364	1.0736188672646707	-0.07504727387330572	2.1792575024134124	0.45454545454545453	-0.043478260869565216	0.8461538461538463	0.8679485582180877	0.6254412558661074	1.0906599111258775
REF08	YANK-SMIRNOFF-tip3p-dry-oct	Physical	Physical (MM)	Reference	2.3384143811954754	1.0389986437999723	3.6535860341712096	1.6563636363636363	0.9172727272727272	2.7681818181818185	-1.6563636363636363	-2.766363636363636	-0.9172727272727271	0.12795922246699462	0.0010450347636464647	0.8052572504869533	0.9484286580624519	-0.3850305949920829	2.052083333333334	0.41818181818181815	-0.04	0.7500000000000001	0.9557152151944296	0.7129587330592356	1.179644780375708
REF07	YANK-GAFF-tip3p-dry-oct	Physical	Physical (MM)	Reference	2.384823225772053	1.0298058069364342	3.7298854479119674	1.6509090909090913	0.8427272727272727	2.803636363636364	-1.6509090909090913	-2.8000000000000003	-0.8427272727272727	0.23873913497654697	0.006526243214489013	0.928254838381308	1.4261300007812994	0.07483619714233297	2.647330351194443	0.5272727272727272	0.08695652173913043	0.88	0.9529465509365008	0.666112933815081	1.1828841175574847
fcspk	ARROW_2017_PIMD_SOLVENT2	Physical	Physical (MM)	Standard	2.401866698291901	1.7151358281753981	2.951723687487148	2.1	1.4054545454545455	2.7936363636363635	1.9690909090909094	1.1227272727272728	2.761818181818182	0.1116530171472574	0.00043056360244170965	0.6459265459300557	-0.5017132779974921	-1.6035569236030958	0.6091596649844874	-0.16363636363636364	-0.6521739130434783	0.39534883720930236	1.0616719963453634	0.8603070448662045	1.2516300510818559
6cm6a	ARROW_2017_PIMD	Physical	Physical (MM)	Standard	2.4111577754642726	1.7495895622584277	2.931067134245571	2.104545454545455	1.4000000000000001	2.776363636363637	1.9372727272727275	1.0409090909090908	2.74	0.1890354329373138	0.0010277559818936246	0.6888313661674677	-0.6615541161457381	-1.7693608698860974	0.31871090637678234	-0.2727272727272727	-0.72	0.2916666666666667	1.056328474327561	0.8615529437822723	1.258385591871202
bq6fo	Extended solvent-contact model approach	Mixed	Mixed	Standard	2.5771548794605406	1.6844934496216308	3.3376229973930958	2.1545454545454548	1.3463636363636364	3.0072727272727278	1.5545454545454547	0.3045454545454546	2.7372727272727277	0.1038155987831204	0.0004261282274669992	0.559786495078494	1.0494767154172695	-0.8827251395036859	2.725518083339531	0.0909090909090909	-0.38775510204081637	0.6	0.2278056951423786	0.008195246203469139	0.42053241413679976
623c0	MD-OPLSAA-wetoct	Physical	Physical (MM)	Standard	2.6652238521028924	2.1282835593714737	3.2020902264273907	2.5327272727272727	2.08	3.040909090909091	-2.5327272727272727	-3.0399999999999996	-2.0790909090909095	0.22421390381505418	0.0034947167393153205	0.795070586877905	0.6409110695244862	-0.04788575293538261	1.0866942642264612	0.38181818181818183	-0.13636363636363638	0.836734693877551	0.1805999695446932	0.0866038179880117	0.30790315212425773
4nfzz	MD/S-HI-GAFF-TIP3P/MBAR/	Physical	Physical (MM)	Standard	2.6670617131626675	1.9774087727491891	3.3457272616115783	2.436363636363636	1.830909090909091	3.102727272727273	-2.436363636363636	-3.1018181818181816	-1.8299999999999998	0.39695161742081775	0.045393487600112116	0.872087481867569	1.2983801058846725	0.5574798610524434	1.8538246358637984	0.41818181818181815	-0.12500000000000003	0.8750000000000001	0.19541232332461209	0.054819552306989504	0.37698132535958034
eg52i	ARROW_2017	Physical	Physical (MM)	Standard	2.8615571094963475	2.014544839185991	3.5616135260708606	2.4109090909090907	1.5199999999999998	3.322727272727273	2.061818181818182	0.8772727272727273	3.2063636363636365	0.14711756247309649	0.0025020218850987817	0.5477667951846008	-0.9384150039250989	-2.1479734035184928	0.18670634920634943	-0.16363636363636364	-0.5918367346938777	0.34782608695652173	0.956241261403436	0.704708113570608	1.2165787615764776
cp8kv	MD-OPLSAA-dryoct	Physical	Physical (MM)	Standard	2.877285652706858	2.3079585627287003	3.599931817536145	2.7209090909090907	2.269090909090909	3.3536363636363635	-2.7209090909090907	-3.352727272727273	-2.268181818181818	0.23919943635626245	0.005052314185417099	0.9252034080052489	0.7771176004434804	-0.008159697780280365	1.468091113289734	0.587180674734059	0.10638297872340426	1.0	0.12301175297977493	0.05697911042817394	0.2141561803507898
5585v	Alchemical-CGenFF	Physical	Physical (MM)	Standard	2.8805460340958713	2.0167863726055053	3.666453575075214	2.5545454545454547	1.8081818181818183	3.3618181818181814	2.4	1.456363636363636	3.313636363636364	0.042817795974149545	0.00013769199659000245	0.5497924312118614	-0.40837962222313157	-1.9683840086548503	0.6229804342363513	-0.2	-0.76	0.32	0.4633359635643785	0.22340351897227187	0.7209047994794912
j4nb3	FOURVAR	Empirical	Empirical	Standard	2.8895045187084176	2.317765381490621	3.343022584428648	2.6290909090909094	1.84	3.2627272727272727	2.6290909090909094	1.84	3.2627272727272727	0.006018648105498676	9.175482523143812e-05	0.7313084451439508	0.12215058244010953	-0.7418270002098014	0.9038899089174499	0.16363636363636364	-0.3488372093023256	0.7551020408163265	0.8884089870841814	0.7127372399186014	1.10184531472791
REF04	YANK-SMIRNOFF-TIP3P-FB-wet-oct	Physical	Physical (MM)	Reference	3.218073958130857	2.0353154769983672	4.483727142780779	2.7563636363636363	1.9309090909090914	3.8454545454545452	-2.7563636363636363	-3.8445454545454543	-1.9290909090909096	0.1894773803210844	0.003863427509233546	0.8234533957996865	1.2008553368330583	0.006513093593071739	2.219625045066698	0.41818181818181815	-0.08	0.84	0.44838517657156324	0.2582886886221743	0.6611847114359678
hf4wj	MD/S-HI-GAFF-SPCE/MBAR/	Physical	Physical (MM)	Standard	3.28408697703445	2.488035004138443	4.1146810325953584	3.0372727272727276	2.3554545454545455	3.825454545454545	-3.0372727272727276	-3.8245454545454547	-2.355454545454545	0.33562433255157703	0.02525156732031479	0.8544573480631626	1.3132117730660042	0.481086602398056	1.945851966363151	0.38181818181818183	-0.16	0.84	0.08580090535321236	0.010936223818818614	0.20864653847751158
REF01	YANK-GAFF-TIP3P-FB-wet-oct	Physical	Physical (MM)	Reference	3.327591266421349	2.082323876651451	4.721669581447185	2.8245454545454547	1.9863636363636366	4.0218181818181815	-2.8245454545454547	-4.019090909090908	-1.9854545454545454	0.24027517653845926	0.007644416137988573	0.8975504114787642	1.461433572807804	0.051490166767880596	2.629231806879611	0.4909090909090909	0.07692307692307693	0.8260869565217392	0.43268685022910713	0.24610656588728771	0.6520481193848029
REF06	YANK-SMIRNOFF-OPC-wet-oct	Physical	Physical (MM)	Reference	3.6379377274894233	2.370107400711852	4.9667823862866465	3.100909090909091	2.0772727272727267	4.336363636363637	-3.100909090909091	-4.334545454545455	-2.076363636363636	0.15898438395772072	0.001488313438562983	0.6831021522279818	1.236646290874051	-0.5003295763308848	2.6767507872984555	0.3090909090909091	-0.14285714285714285	0.72	0.3868931434029653	0.14826197101208524	0.6765784847100518
REF03	YANK-GAFF-opc-wet-oct	Physical	Physical (MM)	Reference	4.0081870760187375	2.743126948310168	5.341393246914312	3.5818181818181816	2.657272727272727	4.778181818181818	-3.5818181818181816	-4.778181818181817	-2.6554545454545453	0.16507210559851643	0.0027200648129523555	0.8425691086926804	1.1968632688823324	-0.5329389610779345	2.5440197921985206	0.41818181818181815	-0.0588235294117647	0.7916666666666667	0.22797181499785432	0.09875825408031896	0.39082464664922417
pku5g	SAMPL5_49_retro3	Empirical	Empirical	Standard	4.868042354338791	4.061784202673858	5.682894588947688	4.68	3.9045454545454543	5.485454545454545	4.68	3.9045454545454543	5.485454545454545	0.4867817674201659	0.028006217542860225	0.8996099446202921	1.797284426470424	0.277964434975007	2.9939060074191945	0.5636363636363636	0.0	0.96078431372549	0.39063084015116917	0.24436230740479256	0.5606545122305744
po4g2	SAMPL5_49	Empirical	Empirical	Standard	5.460733383979582	4.349085588321464	6.625642335927616	5.166363636363637	4.173636363636363	6.27909090909091	5.166363636363637	4.173636363636363	6.27909090909091	0.5058957027465107	0.036453127220290024	0.8840158190651677	2.325859522365625	0.3577339523863456	3.752763451014578	0.5636363636363636	0.0	0.9999999999999999	0.34054570372523785	0.18608192477539215	0.5271536747096365
